# An integrative transcriptional logic model of hepatic insulin resistance

**DOI:** 10.1101/2021.03.15.435438

**Authors:** Takumi Kitamoto, Taiyi Kuo, Atsushi Okabe, Atsushi Kaneda, Domenico Accili

**Author notes:** Corresponding Author: Takumi Kitamoto, MD, PhD.

## Abstract

Abnormalities of lipid/lipoprotein and glucose metabolism are hallmarks of hepatic insulin resistance in type 2 diabetes. The former antedate the latter, but the latter become progressively refractory to treatment and contribute to therapeutic failures. It’s unclear whether the two processes share a common pathogenesis and what underlies their progressive nature. In this study, we investigated the hypothesis that genes in the lipid/lipoprotein pathway and those in the glucose metabolic pathway are governed by different transcriptional logics that affect their response to physiologic (fasting/refeeding) as well as pathophysiologic cues (insulin resistance and hyperglycemia). To this end, we obtained genomic and transcriptomic maps of the key insulin-regulated transcription factor, FoxO1, and integrated them with those of CREB, PPAR*α*, and glucocorticoid receptor. We found an enrichment of glucose metabolic genes among those regulated by intergenic and promoter enhancers in a fasting-dependent manner, while lipid genes were enriched among fasting-dependent intron enhancers and fasting-independent enhancer-less introns. Glucose genes also showed a remarkable transcriptional resiliency, i.e., an enrichment of active marks at shared PPARα/FoxO1 regulatory elements when FoxO1 was inactivated. Surprisingly, the main features associated with insulin resistance and hyperglycemia were a “spreading” of FoxO1 binding to enhancers, and the emergence of target sites unique to this condition. We surmise that this unusual pattern correlates with the progressively intractable nature of hepatic insulin resistance. This transcriptional logic provides an integrated model to interpret the combined lipid and glucose abnormalities of type 2 diabetes.

**Significance Statement:** The liver is a source of excess lipid, atherogenic lipoproteins, and glucose in patients with type 2 diabetes. These factors predispose to micro- and macrovascular complications. The underlying pathophysiology is not well understood, and mechanistic insight into it may provide better tools to prevent, treat, and reverse the disease. Here we propose an alternative explanation for this pathophysiologic conundrum by illustrating a transcriptional “logic” underlying the regulation of different classes of genes. These findings can be interpreted to provide an integrated stepwise model for the coexistence of lipid and glucose abnormalities in hepatic insulin resistance.

**Highlights:**

- Foxo1 regulates liver metabolism through active enhancers, and hepatocyte maintenance through core promoters
- Foxo1 regulates glucose genes through fasting-dependent intergenic enhancers
- Bipartite intron regulation of lipid genes is partly fasting-independent
- Ppar*α* contributes to the transcriptional resiliency of Foxo1 metabolic targets
- Insulin resistance causes de novo recruitment of Foxo1 to active enhancers
- A stepwise model of insulin resistance
