## Supplemental 5 for "An integrative transcriptional logic model of hepatic insulin resistance"

### Sheet: Sheet1
Table S5. Active enhancer FoxO1 and PPARα peaks associated with DEGs in A-FLKO
Peak ID	Chr	Start	End	Annotation	Gene Name	log2FC (AAV-GFP / CRE in fast)	FDR.AAV-GFP vs. CRE in fast	log2FC (FoxO1fl/fl/FoxO1-/- in fast)	FDR (FoxO1fl/fl vs. FoxO1-/- in fast)
Merged-chr1-62724834-14	chr1	62723655	62725590	intron	Nrp2	0.526995	0.0015767	0.380629	0.00429567
Merged-chr1-72809623-10	chr1	72809229	72809949	Intergenic	Igfbp2	0.976864	0.0015767	1.27111	0.00429567
Merged-chr10-127755186-10	chr10	127754755	127755705	Intergenic	Gpr182	0.86239	0.0015767	-0.518023	0.032733
Merged-chr10-127959383-6	chr10	127959108	127959634	Intergenic	Hsd17b6	1.4298	0.0015767	0.827359	0.00429567
Merged-chr10-59916032-7	chr10	59915567	59916455	Intergenic	Ddit4	0.800227	0.0015767	0.938977	0.00429567
Merged-chr10-59943791-10	chr10	59943582	59943989	Intergenic	Ddit4	0.800227	0.0015767	0.938977	0.00429567
Merged-chr11-101351483-8	chr11	101351051	101352138	Intergenic	G6pc	1.53937	0.0015767	0.895333	0.00429567
Merged-chr13-31547585-7	chr13	31547164	31547996	Intergenic	Foxq1	-0.616623	0.0015767	-0.985407	0.00429567
Merged-chr13-35959844-10	chr13	35959461	35960131	Intergenic	Ppp1r3g	1.70149	0.0015767	1.01147	0.00429567
Merged-chr13-35994264-9	chr13	35993955	35994611	intron	Ppp1r3g	1.70149	0.0015767	1.01147	0.00429567
Merged-chr14-79633257-8	chr14	79632969	79633507	Intergenic	Cnmd	1.31145	0.0015767	1.04749	0.00429567
Merged-chr15-25915193-8	chr15	25914893	25915466	intron	Retreg1	0.822614	0.0015767	0.416389	0.0480661
Merged-chr15-25940666-6	chr15	25940429	25941036	promoter-TSS	Retreg1	0.822614	0.0015767	0.416389	0.0480661
Merged-chr18-60604570-7	chr18	60604101	60605228	intron	Synpo	-0.473698	0.0015767	-0.434057	0.00796423
Merged-chr19-43514201-4	chr19	43513926	43514465	intron	Got1	0.724514	0.0015767	0.609454	0.00429567
Merged-chr19-43516556-6	chr19	43516147	43516856	intron	Got1	0.724514	0.0015767	0.609454	0.00429567
Merged-chr2-11535221-8	chr2	11534891	11535949	intron	Pfkfb3	0.850083	0.0015767	0.692316	0.00429567
Merged-chr2-30414498-6	chr2	30414133	30414832	intron	Crat	-0.707399	0.0015767	-0.502891	0.0190308
Merged-chr2-35158153-5	chr2	35157775	35158666	intron	Cntrl	0.388207	0.0339274	0.398844	0.0382395
Merged-chr3-145790894-6	chr3	145790634	145791279	intron	Ddah1	0.879809	0.0015767	0.628885	0.00429567
Merged-chr4-41630429-4	chr4	41630210	41630650	intron	Enho	-1.51109	0.0015767	0.792936	0.00429567
Merged-chr4-8361548-4	chr4	8361343	8361823	Intergenic	Car8	0.531228	0.0015767	0.428006	0.0108387
Merged-chr5-117981191-4	chr5	117980909	117981466	intron	Fbxo21	0.789148	0.0015767	0.494558	0.0108387
Merged-chr5-117986715-6	chr5	117986294	117987160	intron	Fbxo21	0.789148	0.0015767	0.494558	0.0108387
Merged-chr5-117997743-4	chr5	117997588	117997957	intron	Fbxo21	0.789148	0.0015767	0.494558	0.0108387
Merged-chr5-125305764-4	chr5	125305470	125306028	intron	Scarb1	0.563107	0.00293592	0.579237	0.00429567
Merged-chr5-125319589-4	chr5	125319289	125319879	intron	Scarb1	0.563107	0.00293592	0.579237	0.00429567
Merged-chr5-125324235-6	chr5	125323974	125324545	intron	Scarb1	0.563107	0.00293592	0.579237	0.00429567
Merged-chr5-125330427-10	chr5	125330042	125330845	intron	Scarb1	0.563107	0.00293592	0.579237	0.00429567
Merged-chr5-125331406-4	chr5	125331194	125331665	intron	Scarb1	0.563107	0.00293592	0.579237	0.00429567
Merged-chr5-137072736-4	chr5	137072238	137073078	promoter-TSS	Serpine1	-0.522434	0.0188792	-0.50697	0.0215754
Merged-chr6-55324470-4	chr6	55324149	55324876	Intergenic	Aqp1	0.729569	0.0015767	-0.505669	0.00429567
Merged-chr7-26783340-8	chr7	26783092	26783667	Intergenic	Cyp2g1	0.68617	0.00423356	-0.554631	0.0382395
Merged-chr7-80386761-6	chr7	80386469	80387027	intron	Fes	1.19227	0.0015767	0.493468	0.0166326
Merged-chr8-10854760-6	chr8	10854487	10855174	Intergenic	B930025P03Rik	1.08009	0.0015767	1.08507	0.00429567
Merged-chr8-10879533-12	chr8	10878987	10880299	intron	B930025P03Rik	1.08009	0.0015767	1.08507	0.00429567
Merged-chr9-108765166-8	chr9	108764914	108765498	Intergenic	Ip6k2	0.73804	0.0015767	0.622023	0.00429567
Merged-chr9-74671820-8	chr9	74671326	74672221	Intergenic	Gm16551	-0.640248	0.00543457	-0.466904	0.0434509
Merged-chr1-134222303-6	chr1	134222103	134222476	intron	Adora1	-0.425942	0.0285505	-0.325706	0.191537
Merged-chr1-156657807-8	chr1	156657443	156658305	intron	Tor3a	-0.491094	0.0188792	-0.2375	0.685328
Merged-chr1-162987728-8	chr1	162987557	162987921	Intergenic	Fmo3	1.94489	0.00293592	-0.0713539	1
Merged-chr1-180210681-12	chr1	180209920	180211324	Intergenic	Coq8a	0.552479	0.0015767	0.140709	0.998128
Merged-chr1-180217001-6	chr1	180216549	180217270	Intergenic	Coq8a	0.552479	0.0015767	0.140709	0.998128
Merged-chr1-180246129-8	chr1	180245596	180246609	promoter-TSS	Psen2	0.439874	0.0179246	0.137826	0.998128
Merged-chr1-181005520-8	chr1	181005163	181005827	intron	Ephx1	-0.554514	0.00543457	-0.176375	0.976942
Merged-chr1-181009893-4	chr1	181009624	181010182	intron	Ephx1	-0.554514	0.00543457	-0.176375	0.976942
Merged-chr1-181015286-4	chr1	181014798	181015945	intron	Ephx1	-0.554514	0.00543457	-0.176375	0.976942
Merged-chr1-40156291-8	chr1	40156027	40156549	Intergenic	Il1r1	0.494428	0.0015767	-0.204381	0.741292
Merged-chr1-40175939-8	chr1	40175565	40176220	Intergenic	Il1r1	0.494428	0.0015767	-0.204381	0.741292
Merged-chr1-74721787-10	chr1	74721044	74722194	intron	Cyp27a1	0.627432	0.0015767	0.387886	0.103562
Merged-chr10-21993104-6	chr10	21992909	21993338	promoter-TSS	Sgk1	0.488174	0.0242759	0.157338	0.998128
Merged-chr10-42202977-4	chr10	42202401	42203296	intron	Foxo3	0.443886	0.0419627	0.196975	0.905501
Merged-chr10-42230983-8	chr10	42230525	42231340	intron	Foxo3	0.443886	0.0419627	0.196975	0.905501
Merged-chr10-42251418-8	chr10	42251150	42251676	intron	Foxo3	0.443886	0.0419627	0.196975	0.905501
Merged-chr10-53383094-10	chr10	53382732	53383416	Intergenic	Cep85l	0.520872	0.0216921	-0.424772	0.105473
Merged-chr10-85190209-10	chr10	85189975	85190558	Intergenic	Cry1	0.476046	0.0308701	-0.0724295	0.998128
Merged-chr10-86923799-8	chr10	86923597	86923982	intron	Stab2	0.558768	0.0015767	-0.217998	0.622041
Merged-chr10-86972176-4	chr10	86972021	86972323	intron	Stab2	0.558768	0.0015767	-0.217998	0.622041
Merged-chr10-93488697-10	chr10	93488348	93489178	promoter-TSS	Hal	0.503163	0.00543457	0.280771	0.452725
Merged-chr11-102039751-10	chr11	102039545	102040114	Intergenic	Cd300lg	0.833692	0.0015767	-0.368472	0.187199
Merged-chr11-110379983-10	chr11	110379492	110380676	Intergenic	Map2k6	1.17202	0.0015767	0.362638	0.335499
Merged-chr11-110463232-8	chr11	110462936	110463456	intron	Map2k6	1.17202	0.0015767	0.362638	0.335499
Merged-chr11-110478147-4	chr11	110477920	110478302	promoter-TSS	Map2k6	1.17202	0.0015767	0.362638	0.335499
Merged-chr11-51858776-6	chr11	51858192	51859208	Intergenic	Jade2	0.457503	0.00293592	-0.146116	0.954027
Merged-chr11-51874389-8	chr11	51874166	51874663	Intergenic	Jade2	0.457503	0.00293592	-0.146116	0.954027
Merged-chr11-5499522-6	chr11	5499102	5499862	Intergenic	Xbp1	-0.498125	0.00770126	0.0348955	0.998128
Merged-chr12-103961919-8	chr12	103961681	103962164	Intergenic	Serpina1e	-0.703628	0.0324818	-0.0579896	0.998128
Merged-chr12-103963544-5	chr12	103963243	103963780	Intergenic	Serpina1e	-0.703628	0.0324818	-0.0579896	0.998128
Merged-chr12-104041652-9	chr12	104041308	104042293	intron	Serpina12	-0.70591	0.0015767	-0.0586016	0.998128
Merged-chr12-16630710-8	chr12	16630096	16631211	Intergenic	Lpin1	1.32779	0.0015767	0.413378	0.121986
Merged-chr12-25110483-4	chr12	25109867	25111030	Intergenic	Id2	-0.96995	0.0015767	0.264791	0.558873
Merged-chr12-76535683-6	chr12	76535294	76536038	intron	Plekhg3	0.437042	0.01202	0.109755	0.998128
Merged-chr12-8811679-6	chr12	8811436	8811913	Intergenic	Sdc1	-0.627529	0.0015767	-0.0577192	0.998128
Merged-chr13-100603232-6	chr13	100602824	100603742	intron	Marveld2	-0.621545	0.0015767	0.0797022	0.998128
Merged-chr13-13464137-6	chr13	13463873	13464334	intron	Nid1	0.423916	0.00887332	-0.108559	0.998128
Merged-chr13-34077086-4	chr13	34076894	34077385	intron	Tubb2a	-1.24538	0.0015767	-0.335163	0.297954
Merged-chr14-20165524-4	chr14	20165304	20165743	intron	Kcnk5	0.721373	0.0015767	0.129228	0.998128
Merged-chr14-20208595-6	chr14	20208314	20208889	Intergenic	Kcnk5	0.721373	0.0015767	0.129228	0.998128
Merged-chr14-7943647-6	chr14	7943074	7944071	intron	Dnase1l3	1.07868	0.0015767	-0.253628	0.552617
Merged-chr15-102018196-4	chr15	102017983	102018398	Intergenic	Krt18	-0.506639	0.0015767	-0.00410846	0.998128
Merged-chr15-102026701-6	chr15	102026442	102026918	Intergenic	Krt18	-0.506639	0.0015767	-0.00410846	0.998128
Merged-chr15-66969761-4	chr15	66969259	66970194	promoter-TSS	Ndrg1	0.583687	0.00543457	0.00963638	0.998128
Merged-chr15-81835596-7	chr15	81835197	81836094	Intergenic	Tob2	0.45362	0.0159641	0.0455678	0.998128
Merged-chr15-81836714-9	chr15	81836260	81837412	Intergenic	Tob2	0.45362	0.0159641	0.0455678	0.998128
Merged-chr15-81839849-7	chr15	81839485	81840267	Intergenic	Tob2	0.45362	0.0159641	0.0455678	0.998128
Merged-chr15-82643985-6	chr15	82643785	82644143	Intergenic	Cyp2d13	0.572048	0.0015767	-0.0548374	0.998128
Merged-chr15-82708185-6	chr15	82707975	82708450	Intergenic	Cyp2d37-ps	-0.480564	0.03005	0.082788	0.998128
Merged-chr15-88850832-12	chr15	88850413	88851667	Intergenic	Pim3	0.622734	0.0015767	-0.181335	0.945893
Merged-chr15-88858395-4	chr15	88857929	88858756	Intergenic	Pim3	0.622734	0.0015767	-0.181335	0.945893
Merged-chr15-88867880-12	chr15	88867242	88868471	Intergenic	Pim3	0.622734	0.0015767	-0.181335	0.945893
Merged-chr15-88871004-10	chr15	88870698	88871261	Intergenic	Pim3	0.622734	0.0015767	-0.181335	0.945893
Merged-chr15-88876129-9	chr15	88875631	88876732	Intergenic	Pim3	0.622734	0.0015767	-0.181335	0.945893
Merged-chr15-88891389-6	chr15	88891116	88891862	Intergenic	Pim3	0.622734	0.0015767	-0.181335	0.945893
Merged-chr15-89375357-8	chr15	89374936	89375848	intron	Sco2	0.820363	0.0015767	0.265229	0.905984
Merged-chr15-96743232-10	chr15	96742449	96743800	Intergenic	Slc38a2	0.719078	0.0015767	0.25933	0.527389
Merged-chr15-99042544-6	chr15	99042061	99042948	Intergenic	Tuba1c	-0.580247	0.0015767	0.00355911	0.998128
Merged-chr16-18715812-4	chr16	18715316	18716146	Intergenic	Cldn5	0.781016	0.0098954	-0.311036	0.67989
Merged-chr16-23983668-4	chr16	23983552	23983783	intron	Bcl6	0.916306	0.0015767	0.453019	0.050248
Merged-chr16-23994067-4	chr16	23993799	23994552	Intergenic	Bcl6	0.916306	0.0015767	0.453019	0.050248
Merged-chr16-4370359-10	chr16	4370089	4370633	intron	Adcy9	0.609004	0.0015767	0.111934	0.998128
Merged-chr16-93335453-8	chr16	93335188	93335654	Intergenic	1810053B23Rik	1.24574	0.0149573	0.63758	0.148378
Merged-chr17-28429117-6	chr17	28428922	28429282	intron	Fkbp5	0.567776	0.0015767	-0.382695	0.134388
Merged-chr17-31939491-6	chr17	31939233	31939784	Intergenic	Sik1	0.583321	0.00293592	-0.115057	0.998128
Merged-chr17-45597309-4	chr17	45597103	45597484	intron	Slc29a1	0.847595	0.0015767	0.313318	0.294407
Merged-chr17-45598370-12	chr17	45597875	45598949	intron	Slc29a1	0.847595	0.0015767	0.313318	0.294407
Merged-chr17-46455356-4	chr17	46455188	46455655	intron	Slc22a7	-0.673503	0.0015767	-0.115808	0.998128
Merged-chr17-5997597-6	chr17	5997331	5997916	intron	Synj2	-0.727387	0.0015767	0.00706126	0.998128
Merged-chr17-70823525-4	chr17	70823155	70823727	Intergenic	Tgif1	-0.580757	0.00660013	-0.0953149	0.998128
Merged-chr18-12236811-10	chr18	12235988	12237239	promoter-TSS	Npc1	0.469832	0.0139959	0.17902	0.966519
Merged-chr18-45570296-12	chr18	45569748	45570957	intron	Kcnn2	0.720651	0.0015767	0.219322	0.78207
Merged-chr18-61422002-4	chr18	61421732	61422287	Intergenic	Ppargc1b	0.483851	0.0188792	0.0309996	0.998128
Merged-chr18-61438283-10	chr18	61437820	61438704	Intergenic	Ppargc1b	0.483851	0.0188792	0.0309996	0.998128
Merged-chr18-74882764-10	chr18	74882011	74883260	Intergenic	Lipg	0.495166	0.00423356	-0.0515482	0.998128
Merged-chr19-10057636-4	chr19	10057065	10058081	intron	Fads3	-1.13344	0.0015767	0.0799594	0.998128
Merged-chr19-10071430-4	chr19	10071096	10071675	intron	Fads3	-1.13344	0.0015767	0.0799594	0.998128
Merged-chr19-10127011-4	chr19	10126809	10127243	Intergenic	Fads2	-0.840122	0.0015767	0.0794074	0.998128
Merged-chr19-36713290-6	chr19	36713091	36713457	Intergenic	Ppp1r3c	0.53952	0.0015767	-0.162265	0.998128
Merged-chr19-3833231-8	chr19	3832766	3833503	Intergenic	Chka	-0.432258	0.0442255	0.0672938	0.998128
Merged-chr19-3851363-10	chr19	3850728	3852342	promoter-TSS	Chka	-0.432258	0.0442255	0.0672938	0.998128
Merged-chr19-4498592-6	chr19	4498090	4498985	promoter-TSS	2010003K11Rik	-1.96829	0.0015767	0.20584	0.933698
Merged-chr19-5847608-4	chr19	5847364	5848075	Intergenic	Neat1	-0.634676	0.0130379	0.276497	0.771582
Merged-chr19-5849334-4	chr19	5848982	5849600	Intergenic	Neat1	-0.634676	0.0130379	0.276497	0.771582
Merged-chr2-155052917-10	chr2	155052405	155053492	Intergenic	Ahcy	0.525375	0.0149573	0.243005	0.68247
Merged-chr2-158122114-4	chr2	158121578	158122460	intron	Tgm2	-0.610553	0.0015767	-0.100446	0.998128
Merged-chr2-158306130-5	chr2	158305899	158306421	promoter-TSS	Lbp	0.60724	0.0015767	0.29018	0.348624
Merged-chr2-160349832-10	chr2	160349584	160350101	Intergenic	Mafb	1.14562	0.0015767	0.127689	0.998128
Merged-chr2-160351241-8	chr2	160350991	160351610	Intergenic	Mafb	1.14562	0.0015767	0.127689	0.998128
Merged-chr2-173143174-4	chr2	173142959	173143409	Intergenic	Pck1	0.824942	0.0015767	0.388183	0.264917
Merged-chr2-173153375-20	chr2	173151964	173155685	intron	Pck1	0.824942	0.0015767	0.388183	0.264917
Merged-chr2-26550025-4	chr2	26549809	26550174	Intergenic	Egfl7	0.580984	0.0226804	-0.186704	0.998128
Merged-chr2-32419446-8	chr2	32419057	32419908	intron	Slc25a25	0.746978	0.0015767	-0.260139	0.63136
Merged-chr3-130614590-6	chr3	130614299	130614809	Intergenic	Etnppl	0.751942	0.0015767	0.245863	0.613903
Merged-chr3-130634051-10	chr3	130633797	130634433	intron	Etnppl	0.751942	0.0015767	0.245863	0.613903
Merged-chr3-89899279-8	chr3	89898961	89899722	intron	Il6ra	0.691922	0.0015767	0.170718	0.998128
Merged-chr3-89901681-8	chr3	89901314	89902114	intron	Il6ra	0.691922	0.0015767	0.170718	0.998128
Merged-chr3-89905702-4	chr3	89905566	89905908	intron	Il6ra	0.691922	0.0015767	0.170718	0.998128
Merged-chr3-89910145-6	chr3	89909701	89910558	intron	Il6ra	0.691922	0.0015767	0.170718	0.998128
Merged-chr4-104838526-6	chr4	104838229	104838789	intron	C8a	-0.65753	0.0015767	-0.0644847	0.998128
Merged-chr4-107302247-4	chr4	107302078	107302380	intron	Dio1	-1.12662	0.0015767	0.0675607	0.998128
Merged-chr4-107303081-8	chr4	107302734	107303415	intron	Dio1	-1.12662	0.0015767	0.0675607	0.998128
Merged-chr4-108126561-10	chr4	108126307	108126856	Intergenic	Scp2	-0.590688	0.0387987	0.070523	0.998128
Merged-chr4-11147387-14	chr4	11146573	11148390	Intergenic	Trp53inp1	0.509038	0.00293592	0.127495	0.998128
Merged-chr4-135958640-4	chr4	135958248	135958931	intron	Gale	-0.502654	0.0381509	0.176053	0.998128
Merged-chr4-137772923-6	chr4	137772667	137773351	intron	Alpl	-0.446299	0.0324818	0.0142292	0.998128
Merged-chr4-137773699-8	chr4	137773363	137774075	intron	Alpl	-0.446299	0.0324818	0.0142292	0.998128
Merged-chr4-137774735-4	chr4	137774513	137775005	intron	Alpl	-0.446299	0.0324818	0.0142292	0.998128
Merged-chr4-137783867-6	chr4	137783715	137784177	intron	Alpl	-0.446299	0.0324818	0.0142292	0.998128
Merged-chr4-141309983-4	chr4	141309825	141310161	intron	Epha2	-0.636725	0.0015767	0.0711334	0.998128
Merged-chr4-141312829-6	chr4	141312308	141313152	intron	Epha2	-0.636725	0.0015767	0.0711334	0.998128
Merged-chr4-150781396-10	chr4	150780916	150781831	Intergenic	Errfi1	0.591214	0.00770126	0.0381384	0.998128
Merged-chr4-150785135-15	chr4	150784620	150785560	Intergenic	Errfi1	0.591214	0.00770126	0.0381384	0.998128
Merged-chr4-150798548-8	chr4	150798298	150798845	Intergenic	Errfi1	0.591214	0.00770126	0.0381384	0.998128
Merged-chr4-150800103-8	chr4	150799886	150800519	Intergenic	Errfi1	0.591214	0.00770126	0.0381384	0.998128
Merged-chr4-45467716-4	chr4	45467461	45467961	intron	Slc25a51	0.521593	0.00293592	0.282226	0.368292
Merged-chr4-62502362-8	chr4	62501839	62502803	promoter-TSS	Hdhd3	-0.87763	0.0015767	-0.167933	0.998128
Merged-chr4-62503794-6	chr4	62503655	62503930	Intergenic	Hdhd3	-0.87763	0.0015767	-0.167933	0.998128
Merged-chr4-62518718-4	chr4	62518425	62519152	intron	Alad	-0.600091	0.0015767	-0.159799	0.998128
Merged-chr4-86897559-8	chr4	86897215	86897854	intron	Acer2	0.647755	0.00543457	-0.00397429	0.998128
Merged-chr4-86899005-8	chr4	86898746	86899342	intron	Acer2	0.647755	0.00543457	-0.00397429	0.998128
Merged-chr5-100896351-4	chr5	100896047	100896702	intron	Gpat3	-0.618082	0.0015767	-0.346772	0.20234
Merged-chr5-107272772-4	chr5	107272326	107273113	intron	Tgfbr3	0.622775	0.0015767	0.0374198	0.998128
Merged-chr5-113024709-4	chr5	113024531	113024878	Intergenic	Grk3	-0.475399	0.00293592	-0.350586	0.0812078
Merged-chr5-120514389-12	chr5	120513933	120514797	intron	Slc8b1	0.469657	0.00660013	0.183892	0.921815
Merged-chr5-120516466-6	chr5	120516182	120516776	intron	Slc8b1	0.469657	0.00660013	0.183892	0.921815
Merged-chr5-121663734-12	chr5	121663395	121664158	intron	Brap	0.422244	0.029278	0.257902	0.519886
Merged-chr5-125495883-6	chr5	125495541	125496253	intron	Aacs	-0.662138	0.0015767	0.179126	0.956899
Merged-chr5-125498303-4	chr5	125498112	125498551	intron	Aacs	-0.662138	0.0015767	0.179126	0.956899
Merged-chr5-127637969-11	chr5	127637564	127638639	intron	Glt1d1	0.598688	0.0015767	0.117268	0.998128
Merged-chr5-127641645-8	chr5	127641381	127641893	intron	Glt1d1	0.598688	0.0015767	0.117268	0.998128
Merged-chr5-138948423-4	chr5	138948258	138948619	Intergenic	Pdgfa	-0.698315	0.0139959	0.131328	0.998128
Merged-chr5-150583907-6	chr5	150583674	150584234	intron	N4bp2l1	0.588368	0.0015767	-0.159805	0.998128
Merged-chr5-43094575-10	chr5	43094331	43094896	Intergenic	Cpeb2	0.51278	0.0015767	0.227656	0.639526
Merged-chr5-43217803-6	chr5	43217483	43218117	intron	Cpeb2	0.51278	0.0015767	0.227656	0.639526
Merged-chr5-51039998-8	chr5	51039693	51040268	Intergenic	Ppargc1a	0.559121	0.0015767	0.112153	0.998128
Merged-chr5-51591824-4	chr5	51591584	51592045	Intergenic	Ppargc1a	0.559121	0.0015767	0.112153	0.998128
Merged-chr5-90890994-10	chr5	90890560	90891732	promoter-TSS	Cxcl1	-0.821856	0.0015767	-0.332518	0.716404
Merged-chr5-99262687-6	chr5	99262477	99262944	Intergenic	Rasgef1b	0.831403	0.0015767	0.158534	0.998128
Merged-chr5-99284533-10	chr5	99284040	99284809	Intergenic	Rasgef1b	0.831403	0.0015767	0.158534	0.998128
Merged-chr5-99339971-8	chr5	99339677	99340201	intron	Rasgef1b	0.831403	0.0015767	0.158534	0.998128
Merged-chr5-99387629-6	chr5	99387177	99387990	intron	Rasgef1b	0.831403	0.0015767	0.158534	0.998128
Merged-chr6-72227244-8	chr6	72226888	72227483	intron	Atoh8	0.630482	0.0015767	0.419028	0.0673519
Merged-chr6-72245073-6	chr6	72244851	72245327	Intergenic	Atoh8	0.630482	0.0015767	0.419028	0.0673519
Merged-chr6-90450858-8	chr6	90450498	90451524	Intergenic	Klf15	0.882247	0.0015767	0.179925	0.945893
Merged-chr6-90465314-5	chr6	90464993	90465600	intron	Klf15	0.882247	0.0015767	0.179925	0.945893
Merged-chr6-90492413-12	chr6	90491810	90492960	Intergenic	Klf15	0.882247	0.0015767	0.179925	0.945893
Merged-chr6-91660170-6	chr6	91659526	91660522	Intergenic	Slc6a6	0.393901	0.029278	0.258862	0.459118
Merged-chr6-91678866-4	chr6	91678662	91679073	Intergenic	Slc6a6	0.393901	0.029278	0.258862	0.459118
Merged-chr7-130220159-4	chr7	130219979	130220344	intron	Fgfr2	0.448764	0.0206954	0.0901374	0.998128
Merged-chr7-144928026-6	chr7	144927826	144928423	intron	Ccnd1	-0.822338	0.00660013	-0.165493	0.998128
Merged-chr7-144943276-4	chr7	144942936	144943561	Intergenic	Ccnd1	-0.822338	0.00660013	-0.165493	0.998128
Merged-chr7-19816663-4	chr7	19816414	19816981	intron	Bcl3	-0.493444	0.0260638	-0.0371312	0.998128
Merged-chr7-19824575-6	chr7	19824069	19825082	Intergenic	Bcl3	-0.493444	0.0260638	-0.0371312	0.998128
Merged-chr7-19831062-10	chr7	19830746	19831428	Intergenic	Bcl3	-0.493444	0.0260638	-0.0371312	0.998128
Merged-chr7-46746372-10	chr7	46745786	46746814	Intergenic	Saa1	-1.01608	0.0015767	0.212267	0.865316
Merged-chr7-46747229-4	chr7	46747007	46747400	Intergenic	Saa1	-1.01608	0.0015767	0.212267	0.865316
Merged-chr7-99976343-8	chr7	99976022	99976600	intron	Rnf169	0.376882	0.0308701	0.0656547	0.998128
Merged-chr8-109585253-14	chr8	109584053	109585931	Intergenic	Hp	-0.617486	0.0492386	-0.0582114	0.998128
Merged-chr8-109982614-10	chr8	109982329	109983044	Intergenic	Tat	1.08369	0.0015767	0.357655	0.269435
Merged-chr8-109986538-10	chr8	109986262	109986820	Intergenic	Tat	1.08369	0.0015767	0.357655	0.269435
Merged-chr8-11009595-12	chr8	11008573	11010139	promoter-TSS	Irs2	0.948234	0.0015767	-0.0365868	0.998128
Merged-chr8-11098631-8	chr8	11098261	11098817	Intergenic	Irs2	0.948234	0.0015767	-0.0365868	0.998128
Merged-chr8-115983593-8	chr8	115983218	115984003	Intergenic	Maf	0.553696	0.00423356	0.0323002	0.998128
Merged-chr8-119427832-4	chr8	119427492	119428267	Intergenic	Osgin1	-1.08532	0.0015767	0.0157059	0.998128
Merged-chr8-119431300-6	chr8	119430827	119431893	Intergenic	Osgin1	-1.08532	0.0015767	0.0157059	0.998128
Merged-chr8-119432463-10	chr8	119431982	119432887	Intergenic	Osgin1	-1.08532	0.0015767	0.0157059	0.998128
Merged-chr8-119434819-4	chr8	119434447	119435308	Intergenic	Osgin1	-1.08532	0.0015767	0.0157059	0.998128
Merged-chr8-121563234-11	chr8	121562646	121564081	intron	Fbxo31	0.762953	0.0015767	-0.0249481	0.998128
Merged-chr8-121570386-6	chr8	121570021	121570709	intron	Fbxo31	0.762953	0.0015767	-0.0249481	0.998128
Merged-chr8-121579292-7	chr8	121578984	121579532	promoter-TSS	Fbxo31	0.762953	0.0015767	-0.0249481	0.998128
Merged-chr8-121580616-10	chr8	121580268	121580911	Intergenic	Fbxo31	0.762953	0.0015767	-0.0249481	0.998128
Merged-chr8-123777522-4	chr8	123777232	123777761	Intergenic	Rab4a	0.481407	0.0285505	0.276347	0.569659
Merged-chr8-126584662-4	chr8	126584104	126584988	Intergenic	Irf2bp2	0.418834	0.0268868	0.157117	0.998128
Merged-chr8-126594523-8	chr8	126593871	126595124	Intergenic	Irf2bp2	0.418834	0.0268868	0.157117	0.998128
Merged-chr8-126595538-6	chr8	126595271	126595879	Intergenic	Irf2bp2	0.418834	0.0268868	0.157117	0.998128
Merged-chr8-126610027-10	chr8	126609614	126610436	Intergenic	Irf2bp2	0.418834	0.0268868	0.157117	0.998128
Merged-chr8-126614172-12	chr8	126613417	126614751	Intergenic	Irf2bp2	0.418834	0.0268868	0.157117	0.998128
Merged-chr8-126656814-12	chr8	126656156	126657288	Intergenic	Irf2bp2	0.418834	0.0268868	0.157117	0.998128
Merged-chr8-126660233-6	chr8	126659951	126660497	Intergenic	Irf2bp2	0.418834	0.0268868	0.157117	0.998128
Merged-chr8-126661540-9	chr8	126661028	126661996	Intergenic	Irf2bp2	0.418834	0.0268868	0.157117	0.998128
Merged-chr8-126665832-4	chr8	126665469	126666060	Intergenic	Irf2bp2	0.418834	0.0268868	0.157117	0.998128
Merged-chr8-126667797-4	chr8	126667348	126668113	Intergenic	Irf2bp2	0.418834	0.0268868	0.157117	0.998128
Merged-chr8-126720720-10	chr8	126720455	126720933	Intergenic	Irf2bp2	0.418834	0.0268868	0.157117	0.998128
Merged-chr8-35415594-7	chr8	35415331	35415996	Intergenic	Ppp1r3b	0.741078	0.0015767	0.134064	0.998128
Merged-chr8-35417751-5	chr8	35417387	35418150	Intergenic	Ppp1r3b	0.741078	0.0015767	0.134064	0.998128
Merged-chr8-70631124-5	chr8	70630722	70631673	intron	Gdf15	-1.39553	0.0015767	-0.235029	0.998128
Merged-chr8-70634343-8	chr8	70634068	70634560	Intergenic	Gdf15	-1.39553	0.0015767	-0.235029	0.998128
Merged-chr8-89365620-10	chr8	89365355	89365849	Intergenic	Sall1	0.450981	0.0098954	0.211955	0.724975
Merged-chr8-94171497-10	chr8	94171131	94171899	Intergenic	Mt2	0.894514	0.0015767	-0.366551	0.175014
Merged-chr9-44084896-6	chr9	44084132	44085638	promoter-TSS	Usp2	0.863402	0.0015767	0.020869	0.998128
Merged-chr9-44086297-8	chr9	44085770	44086655	intron	Usp2	0.863402	0.0015767	0.020869	0.998128
Merged-chr9-65233529-10	chr9	65233222	65233925	intron	Parp16	-0.785657	0.0015767	0.0963843	0.998128
Merged-chr9-70934934-5	chr9	70934614	70935367	promoter-TSS	Lipc	0.458583	0.0130379	0.235751	0.661414
Merged-chr9-70939881-7	chr9	70939436	70940574	intron	Lipc	0.458583	0.0130379	0.235751	0.661414
Merged-chr9-71175908-8	chr9	71175719	71176147	intron	Gm32511	0.53366	0.0442255	0.275124	0.669944
Merged-chr9-86696088-4	chr9	86695935	86696311	promoter-TSS	Me1	-0.537837	0.0015767	-0.19142	0.903376
